# Retrocopying expands the functional repertoire of APOBEC3 antiviral proteins in primates

**DOI:** 10.1101/2020.02.12.944629

**Authors:** Lei Yang, Michael Emerman, Harmit S. Malik, Richard N. McLaughlin

## Abstract

Host-virus arms races are inherently asymmetric; viruses evolve much more rapidly than host genomes. Thus, there is high interest in discovering mechanisms by which host genomes keep pace with rapidly evolving viruses. One family of restriction factors, the *APOBEC3 (A3)* cytidine deaminases, has undergone positive selection and expansion via segmental gene duplication and recombination. Here, we show that new copies of *A3* genes have also been created in primates by reverse transcriptase-encoding elements like LINE-1 or endogenous retroviruses via a process termed retrocopying. First, we discovered that all simian primate genomes retain the remnants of an ancient *A3* retrocopy: *A3I*. Furthermore, we found that some New World monkeys encode up to ten additional *APOBEC3G* (*A3G*) retrocopies. Some of these *A3G* retrocopies are transcribed in a variety of tissues and able to restrict retroviruses. Our findings suggest that host genomes co-opt retroelement activity in the germline to create new host restriction factors as another means to keep pace with the rapid evolution of viruses. *(163)*
