## Supplementary material for "Retrocopying expands the functional repertoire of APOBEC3 antiviral proteins in primates": Table S1

### Sheet: Sheet1
	orthology cluster	longest ORF (codons)	number of frame-breaking mutations (relative to C. jacchus A3G)	scaffold name	ncbi accession number	coordinates
marmoset
	APOBEC3G			Callithrix jacchus chromosome 1_GL284752_random, Callithrix jacchus3.2	NM_001267742.1	chr1_GL284752_random:1,356-6,453
SS1	species-specific	382	0	Callithrix jacchus chromosome 19, Callithrix jacchus3.2	NC_013914.1	chr19:32,771,716-32,772,864
SS2	species-specific	382	0	Callithrix jacchus chromosome 15, Callithrix jacchus3.2	NC_013910.1	chr15:54,182,614-54,183,762
SS3	species-specific	233	0	Callithrix jacchus chromosome 2, Callithrix jacchus3.2	NC_013897.1_2 (reversed)	chr2:63,250,730-63,251,642
C1	A	181	6	Callithrix jacchus chromosome 2, Callithrix jacchus3.2	NC_013897.1	chr2:125,735,052-125,736,192
C2	B	318	2	Callithrix jacchus chromosome 1, Callithrix jacchus3.2	NC_013896.1 (reversed)	chr1:85,293,507-85,294,661
C3	C	163	10	Callithrix jacchus chromosome X, Callithrix jacchus3.2	NC_013918.1	chrX:56,294,683-56,295,834
C4	D	0	1	Callithrix jacchus chromosome 9, Callithrix jacchus3.2	NC_013904.1_2	chr9:100,931,613-100,931,872
C5	E	177	10	Callithrix jacchus chromosome 11, Callithrix jacchus3.2	NC_013906.1	chr11:39,531,320-39,532,470
A3I	A3I	63	10	Callithrix jacchus chromosome 9, Callithrix jacchus3.2	NC_013904.1 (reversed)	chr9:98,340,730-98,341,877
capuchin
	APOBEC3G			Cebus capucinus imitator isolate Cc_AM_T3 unplaced genomic scaffold, Cebus_imitator-1.0 Scaffold404	NW_016107719.1	1997959 to 1998366; 1989257 to 1989545; 1983767 to 1984061; 1944463 to 1944679; 1995964 to 1996128; 1987817 to 1987972; 1945135 to 1945251; 1990193 to 1990309; 2000554 to 2000648
SS1	species-specific	233	2	Cebus capucinus imitator isolate Cc_AM_T3 unplaced genomic scaffold, Cebus_imitator-1.0 Scaffold15	NW_016107330.1	10668458 to 10669606
SS2	species-specific	73	1	Cebus capucinus imitator isolate Cc_AM_T3 unplaced genomic scaffold, Cebus_imitator-1.0 Scaffold72	NW_016107387.1	1764947 to 1765419
C1	A	288	3	Cebus capucinus imitator isolate Cc_AM_T3 unplaced genomic scaffold, Cebus_imitator-1.0 Scaffold16	NW_016107331.1	2999874-3001021
C2	B	168	4	Cebus capucinus imitator isolate Cc_AM_T3 unplaced genomic scaffold, Cebus_imitator-1.0 Scaffold269	NW_016107584.1	2994735 to 2995880
C3	C	235	5	Cebus capucinus imitator isolate Cc_AM_T3 unplaced genomic scaffold, Cebus_imitator-1.0 Scaffold463	NW_016107778.1	1623584 to 1624738
C4	D	38	3	Cebus capucinus imitator isolate Cc_AM_T3 unplaced genomic scaffold, Cebus_imitator-1.0 Scaffold8	NW_016107323.1	7785481 to 7785738
C5	E	201	9	Cebus capucinus imitator isolate Cc_AM_T3 unplaced genomic scaffold, Cebus_imitator-1.0 Scaffold182	NW_016107497.1	584375 to 585523
A3I	A3I	107	12	Cebus capucinus imitator isolate Cc_AM_T3 unplaced genomic scaffold, Cebus_imitator-1.0 Scaffold8	NW_016107323.1	5273421 to 5274554
night monkey
	APOBEC3G			Aotus nancymaae isolate 86115 unplaced genomic scaffold, Anan_2.0 Scaffold82.21	NW_018512394.1	2130952 to 2131116; 2154745 to 2154907; 2152662 to 2152956; 2132966 to 2133260; 2152311 to 2152423; 2162848 to 2163005; 2135719 to 2135876; 2149094 to 2149256; 2161361 to 2161651; 2137726 to 2137995; 2233643 to 2233900; 2147676 to 2147792; 2138417 to 2138533; 2160558 to 2160674; 2233101 to 2233217
SS1	species-specific	382	0	Aotus nancymaae isolate 86115 unplaced genomic scaffold, Anan_2.0 Scaffold565	NW_018508280.1	22556 to 23704
C1	A	224	3	Aotus nancymaae isolate 86115 unplaced genomic scaffold, Anan_2.0 Scaffold452	NW_018506370.1	1609030 to 1610175
C2	B	318	1	Aotus nancymaae isolate 86115 unplaced genomic scaffold, Anan_2.0 Scaffold354.12	NW_018504541.1	2283965 to 2285116
C3	C	235	4	Aotus nancymaae isolate 86115 unplaced genomic scaffold, Anan_2.0 Scaffold234.1	NW_018501528.1	934581 to 935735
C4	D	53	0	Aotus nancymaae isolate 86115 unplaced genomic scaffold, Anan_2.0 Scaffold32	NW_018503925.1	11358686 to 11358960
C5	E	177	9	Aotus nancymaae isolate 86115 unplaced genomic scaffold, Anan_2.0 Scaffold11	NW_018487151.1	2965745 to 2966895
A3I	A3I	112	7	Aotus nancymaae isolate 86115 unplaced genomic scaffold, Anan_2.0 Scaffold32	NW_018503925.1	13929535 to 13930677
squirrel monkey
	APOBEC3G			Saimiri boliviensis boliviensis isolate 3227 unplaced genomic scaffold, SaiBol1.0 scaffold00053	NW_003943656.1	10523507 to 10523802; 10540796 to 10541091; 10518762 to 10519052; 10503223 to 10503518; 10532576 to 10532866; 10507997 to 10508278; 10525623 to 10525787; 10520916 to 10521071; 10592803 to 10593060; 10536467 to 10536619; 10505978 to 10506133; 10501099 to 10501263; 10518273 to 10518389; 10531775 to 10531891; 10592267 to 10592383; 10523156 to 10523268; 10508698 to 10508814
SS1	species-specific	233	3	Saimiri boliviensis boliviensis isolate 3227 unplaced genomic scaffold, SaiBol1.0 scaffold00007	NW_003943610.1	18064408 to 18065552
SS2	species-specific	233	1	Saimiri boliviensis boliviensis isolate 3227 unplaced genomic scaffold, SaiBol1.0 scaffold00011	NW_003943614.1	3069442 to 3070590
SS3	species-specific	186	3	Saimiri boliviensis boliviensis isolate 3227 unplaced genomic scaffold, SaiBol1.0 scaffold00088	NW_003943691.1	3138897 to 3140046
C1	A	174	4	Saimiri boliviensis boliviensis isolate 3227 unplaced genomic scaffold, SaiBol1.0 scaffold00002	NW_003943605.1	57587303 to 57588428
C2	B	158	8	Saimiri boliviensis boliviensis isolate 3227 unplaced genomic scaffold, SaiBol1.0 scaffold00122	NW_003943725.1	599602 to 600737
C3	C	80	11	Saimiri boliviensis boliviensis isolate 3227 unplaced genomic scaffold, SaiBol1.0 scaffold00139	NW_003943742.1	3909584 to 3910734
C4	D	34	3	Saimiri boliviensis boliviensis isolate 3227 unplaced genomic scaffold, SaiBol1.0 scaffold00049	NW_003943652.1	13025076 to 13025333
C5	E	116	13	Saimiri boliviensis boliviensis isolate 3227 unplaced genomic scaffold, SaiBol1.0 scaffold00009	NW_003943612.1	42051657 to 42052766
A3I	A3I	82	7	Saimiri boliviensis boliviensis isolate 3227 unplaced genomic scaffold, SaiBol1.0 scaffold00049	NW_003943652.1	15568032 to 15569176
ND	ND*	ND	ND	Saimiri boliviensis boliviensis isolate 3227 unplaced genomic scaffold, SaiBol1.0 scaffold00057	NW_003943660.1	11435439 to 11436181; 11434717 to 11435148; 11435155 to 11435440	*duplication of the C-terminal 286bp in the reverse orientation in the middle of the conserved N- and C-termini
spider monkey
C3	C	232	3	Ateles geoffroyi clone UC1-176N11, WORKING DRAFT SEQUENCE	AC199280.1	172959 to 174113

### Sheet: RNAseq
Experiment Accession	Experiment Title	Organism Name	Instrument	Submitter	Study Accession	Study Title	Sample Accession	Sample Title	Total Size, Mb	Total RUNs	Total Spots	Total Bases	Library Name	Library Strategy	Library Source	Library Selection
SRX3088675	marmoset skin RNA-seq	Callithrix jacchus	Illumina HiSeq 4000	Broad Institute	SRP115291	Callithrix jacchus Transcriptome or Gene expression	SRS2426403		4384.3	1	54471953	11003334506	16-183_Skin	RNA-Seq	TRANSCRIPTOMIC	RANDOM
SRX3088674	marmoset retina RNA-seq	Callithrix jacchus	Illumina HiSeq 4000	Broad Institute	SRP115291	Callithrix jacchus Transcriptome or Gene expression	SRS2426402		3705.8	1	46879649	9469689098	16-183_Retina	RNA-Seq	TRANSCRIPTOMIC	RANDOM
SRX3088673	marmoset intestine RNA-seq	Callithrix jacchus	Illumina HiSeq 4000	Broad Institute	SRP115291	Callithrix jacchus Transcriptome or Gene expression	SRS2426401		4849.52	1	60548526	12230802252	16-183_Intestine	RNA-Seq	TRANSCRIPTOMIC	RANDOM
SRX3088672	marmoset heart RNA-seq	Callithrix jacchus	Illumina HiSeq 4000	Broad Institute	SRP115291	Callithrix jacchus Transcriptome or Gene expression	SRS2426399		4064.77	1	50570028	10215145656	16-183_Heart	RNA-Seq	TRANSCRIPTOMIC	RANDOM
SRX3088671	marmoset eye RNA-seq	Callithrix jacchus	Illumina HiSeq 4000	Broad Institute	SRP115291	Callithrix jacchus Transcriptome or Gene expression	SRS2426400		3617.22	1	44820183	9053676966	16-183_Eye	RNA-Seq	TRANSCRIPTOMIC	RANDOM
SRX3088670	marmoset brain RNA-seq	Callithrix jacchus	Illumina HiSeq 4000	Broad Institute	SRP115291	Callithrix jacchus Transcriptome or Gene expression	SRS2426397		3780.17	1	47064810	9507091620	16-183_Brain	RNA-Seq	TRANSCRIPTOMIC	RANDOM
SRX3088669	marmoset muscle RNA-seq	Callithrix jacchus	Illumina HiSeq 4000	Broad Institute	SRP115291	Callithrix jacchus Transcriptome or Gene expression	SRS2426396		4037.24	1	49892831	10078351862	16-183_Muscle	RNA-Seq	TRANSCRIPTOMIC	RANDOM
SRX3088668	marmoset lung RNA-seq	Callithrix jacchus	Illumina HiSeq 4000	Broad Institute	SRP115291	Callithrix jacchus Transcriptome or Gene expression	SRS2426395		4192.91	1	52403852	10585578104	16-183_Lung	RNA-Seq	TRANSCRIPTOMIC	RANDOM
SRX3088667	marmoset liver RNA-seq	Callithrix jacchus	Illumina HiSeq 4000	Broad Institute	SRP115291	Callithrix jacchus Transcriptome or Gene expression	SRS2426398		4363.88	1	54644774	11038244348	16-183_Liver	RNA-Seq	TRANSCRIPTOMIC	RANDOM
SRX3088666	marmoset kidney RNA-seq	Callithrix jacchus	Illumina HiSeq 4000	Broad Institute	SRP115291	Callithrix jacchus Transcriptome or Gene expression	SRS2426394		4163.08	1	51655139	10434338078	16-183_Kidney	RNA-Seq	TRANSCRIPTOMIC	RANDOM
